# Transcriptome analysis of alternative splicing-coupled nonsense-mediated mRNA decay in human cells reveals broad regulatory potential

**DOI:** 10.1101/2020.07.01.183327

**Authors:** Courtney E. French, Gang Wei, James P. B. Lloyd, Zhiqiang Hu, Angela N. Brooks, Steven E. Brenner

## Abstract

To explore the regulatory potential of nonsense-mediated mRNA decay (NMD) coupled with alternative splicing, we globally surveyed the transcripts targeted by this pathway via RNA-Seq analysis of HeLa cells in which NMD had been inhibited. We identified putative NMD-targeted transcripts as those with a termination codon more than 50 nucleotides upstream of an exon-exon junction (premature termination as defined by the ‘50nt rule’) and that significantly increased in abundance upon NMD inhibition. We additionally controlled for potential transcriptional up-regulation by requiring the putative NMD targets to increase in abundance substantially more than the isoforms from the same gene that do not contain a premature termination codon. This resulted in a conservative set of 2,793 transcripts derived from 2,116 genes as physiological NMD targets (9.2% of expressed transcripts and >20% of alternatively spliced genes). Our analysis identified previously inferred unproductive isoforms and numerous heretofore-uncharacterized ones. NMD-targeted transcripts were derived from genes involved in many functional categories, and are particularly enriched for RNA splicing genes as well as for those harboring ultraconserved elements. By investigating the features of all transcripts impacted by NMD, we find that the 50nt rule is a strong predictor of NMD degradation while 3’ UTR length on its own generally has only a small effect in this human cell line. Additionally, thousands more transcripts without a premature termination codon in the main coding sequence contain a uORF and display significantly increased abundance upon NMD inhibition indicating potentially widespread regulation through decay coupled with uORF translation. Our results support that alternative splicing coupled with NMD is a prevalent post-transcriptional mechanism in human cells with broad potential for biological regulation.
