## Supplemental Table 4 for "Transcriptome analysis of alternative splicing-coupled nonsense-mediated mRNA decay in human cells reveals broad regulatory potential"

### Sheet: NMD targets
Primer ID	Gene Name	Transcript ID	AS PTC event type	Primer ID sense	Sense Primer	Sense Primer Length (bp)	Sense Primer Tm	Primer ID antisense	Antisense Primer	Antisense Primer Length (bp)	Anitsense Primer Tm	Amplicon Length
NMD_001	SRSF3	5_00038711	Poisonous exon	NMD_001_Fw	TCGCAGAGTCACCATCAT	18	50.6	NMD_001_Rv	GGAGAGAAGGCTGAGAGAA	19	50.8	198
NMD_002	NFAT5	5_00087655	Poisonous exon	NMD_002_Fw	TAGCATCAATGAGTCAGACA	20	49.4	NMD_002_Rv	CTATGAAGCAGAGAACTACAG	21	49.2	188
NMD_003	KHDRBS1	5_00006757	3'UTR-intron	NMD_003_Fw	CAGTGAAGGGAGCATACAG	19	50.4	NMD_003_Rv	GGAGTCCTCTGATAGCTGA	19	52.6	214
NMD_004	hnRNPA2B1	5_00045846	3'UTR-intron	NMD_004_Fw	CGATACTGAGCTTCTTCCTATT	22	51.3	NMD_004_Rv	CAGCAAGACACCTTCCATTT	20	51.9	181
NMD_005	RBM3	5_00058068	Poisonous exon	NMD_005_Fw	GGACCTCGTGAGTCTTCT	18	50.3	NMD_005_Rv	ACCATCCAGAGAATCTTGAC	20	50.1	136
NMD_006	PRPF3	5_00007097	Poisonous exon	NMD_006_Fw	ATGTCACCCAAAGCCTAC	18	49.2	NMD_006_Rv	CTGCCTCCATCATCTGTT	18	48.9	192
NMD_007	DDX46	5_00030269	Poisonous exon	NMD_007_Fw	TGCTTCATCTCAGTCTTAGT	20	49	NMD_007_Rv	AACATTCTGTCTGCTTCATC	20	49.3	144
NMD_008	CDK12	5_00093386	transcription.extension+poisonous.exon	NMD_008_Fw	GTTCTCCTCCTCCTTCCTA	19	49.6	NMD_008_Rv	CTCAGCACCTCCTCACTT	18	50.9	180
NMD_009	PRPF38B	5_00000908	Poisonous exon	NMD_009_Fw	GACTGACAATAGCTGACTAAC	21	49.8	NMD_009_Rv	TCTCCAATGGTCATTACACA	20	49.6	112
NMD_010	SRSF11	5_00008873	Poisonous exon	NMD_010_Fw	GCAGCTTATCCAGTTTCTCT	20	50.8	NMD_010_Rv	CAAGCACAGTCGGTTCTC	18	51	120
NMD_011	MRRF	5_00053762	Poisonous exon	NMD_011_Fw	GCATTAGTATTTGGAGCAGAC	21	50.7	NMD_011_Rv	CAGTTGGTGGTAGAGATGG	19	50	160
NMD_012	LETMD1	5_00071904	Poisonous exon	NMD_012_Fw	CGCATATTGGTGAAGATAGG	20	49.4	NMD_012_Rv	CAAGGTAGTTGGTGGAGAG	19	49.9	126
NMD_013	SAT1	5_00058018	Poisonous exon	NMD_013_Fw	GGAAGGTTACAGTCTCTAGC	20	50.3	NMD_013_Rv	CACGAAGAAGTCCTCAAGAT	20	50.5	200
NMD_014	RHBDD2	5_00041288	Poisonous exon	NMD_014_Fw	GGTCAGGATTACAGCAGAG	19	50.1	NMD_014_Rv	AGCAGGGAGATGGGATTC	18	50.5	158
NMD_015	RPL3	5_00110080	alternate donor/acceptor	NMD_015_Fw	CTCTGCTCTGCTCCTGAA	18	51	NMD_015_Rv	AATGACACGGATGACTTGG	19	50.6	143
NMD_016	TRA2B	5_00023666	alternate donor/acceptor	NMD_016_Fw	TGAGCAATTTGTGTGAAGTG	20	50.5	NMD_016_Rv	CGGGATTCTTAGCGTAGTG	19	50.8	131
NMD_017	TUBG2	5_00093420	intron.retation	NMD_017_Fw	CCTGCTGCTCTGGATAAC	18	49.9	NMD_017_Rv	GGTCTGCTGGAGCCTTAA	18	51.2	151
NMD_018	ABHD4	5_00079343	Poisonous exon	NMD_018_Fw	ATCAGAAGTTGACCAGTAGA	20	48.6	NMD_018_Rv	GAATGCTGTCTCACCACT	18	49.3	175
NMD_019	RHBDD3	5_00110671	intron.retation	NMD_019_Fw	ACATCCACAGCCAAGAAG	18	49.5	NMD_019_Rv	CGAACTCCTGACCTCAAG	18	49.5	193
NMD_020	SURF4	5_00054235	alternate donor/acceptor	NMD_020_Fw	ACCAGCGTCTGTTCCTCAC	19	55	NMD_020_Rv	CACTGGAACCACATACGGATG	21	54.7	198
NMD_021	C1orf77	5_00009227	intron.retation	NMD_021_Fw	GACTCCTAACACTCTTCCTT	20	49.4	NMD_021_Rv	TGCTACCTGCCTCTTACA	18	49.7	145
NMD_022	DDX56	5_00044642	alternate donor/acceptor	NMD_022_Fw	TCAAGAGTCTCCTCTGGTAA	20	50.1	NMD_022_Rv	AACTGCTGTAACTGGTCTG	19	50.2	174
NMD_023	MBTPS1	5_00088062	Poisonous exon	NMD_023_Fw	GAGAAGCAGGATCCACGTAT	20	52.5	NMD_023_Rv	CATTAACAACTGTCGGCATTC	21	51.9	143
NMD_024	COPS5	5_00049122	Poisonous exon	NMD_024_Fw	TAGCAGCCAGAAGTGACA	18	50.4	NMD_024_Rv	GGAATACAGGGACAGACATT	20	50	122
NMD_025	BECN1	5_00093949	intron.retation	NMD_025_Fw	CCGTCACCTTCCAGTATG	18	49.6	NMD_025_Rv	GGACCTGAACATCTAACAAC	20	49.4	169
NMD_026	POMZP3	5_00044710	cassette exon	NMD_026_Fw	CAGATTCAAGCGATTCTCC	19	49.1	NMD_026_Rv	AGGTGGCAGGTGATGTAT	18	50	173
NMD_027	PANK2	5_00105527	alternate donor/acceptor	NMD_027_Fw	TGTGTGGACGCAAAGATAG	19	50.7	NMD_027_Rv	CACCAGAAGCAGAGGATAC	19	50.1	198
NMD_028	PRPF39	5_00079929	Poisonous exon	NMD_028_Fw	AACGCTGTCATTGATGCT	18	50	NMD_028_Rv	GGTGGAGGTTGGATAGAAC	19	49.9	158
NMD_029	ADPRHL2	5_00006779	exon.skipping	NMD_029_Fw	GGAGTGAGCGGACAGATT	18	51.4	NMD_029_Rv	ACATCCTGGACACTGCTATA	20	50.9	216
NMD_030	C9orf156	5_00054111	Poisonous exon	NMD_030_Fw	GATGTCAACTGTGCTGTGT	19	51.2	NMD_030_Rv	AAGTCTGCTAAAGGCTCCAT	20	52.1	184
NMD_031	C17orf108	5_00095306	alternate donor/acceptor	NMD_031_Fw	GGTGATGATGGCTGTGAT	18	49.4	NMD_031_Rv	CAATGGCTCTTCCAAACC	18	48.7	225
NMD_032	SDAD1	5_00028396	alternate donor/acceptor	NMD_032_Fw	GGCACAGAACATCCTAAATGT	21	52.1	NMD_032_Rv	GCTTGATGGATTGATGAGATTC	22	51.5	238
NMD_033	C3orf31	5_00023233	Poisonous exon	NMD_033_Fw	GTGCCAGATAGAATTTCCAGTA	22	51.7	NMD_033_Rv	AACAACAGTGTGCCTCGTA	19	52.3	176
NMD_034	TYK2	5_00101921	Poisonous exon	NMD_034_Fw	GTGAAGGTGGCAAGAGAA	18	49.5	NMD_034_Rv	TGAAGCAAGGAGGAGTGA	18	49.9	211
NMD_035	TRIT1	5_00007734	alternate donor/acceptor	NMD_035_Fw	CTCAACTAGGTCCATCTCCAA	21	52.3	NMD_035_Rv	GATCAGGTACTCGTGAAATTCC	22	52.8	142
NMD_036	ZFPL1	5_00067571	alternate donor/acceptor	NMD_036_Fw	CCTTGTCTGCTATGGTGAG	19	50.4	NMD_036_Rv	GCCCAGTGAAAGAGATACA	19	49.5	178
NMD_037	C1orf151	5_00006689	Poisonous exon	NMD_037_Fw	CGGTCGTGAAGATAGAGAT	19	49	NMD_037_Rv	GCCAAGCCAGAGTATGAA	18	49.3	159
NMD_038	GTF2B	5_00002626	Poisonous exon	NMD_038_Fw	CACTGACTTCCACTACCAAA	20	50.6	NMD_038_Rv	GCTGCCATCTGTACTTGTT	19	50.9	223
NMD_039	ADAM17	5_00016152	alternate donor/acceptor	NMD_039_Fw	AACCACCTGAAGTGCATACA	20	52.6	NMD_039_Rv	GTCATCAACTCTGTCAATTAGC	22	51.4	193
NMD_040	GUCY1B2	5_00076451	cassette exon	NMD_040_Fw	TAGCAGATGTTGTAGGAGAC	20	49.6	NMD_040_Rv	TCTGTGGCATTCAAGTTCT	19	49.6	232
NMD_041	AARS2	5_00039137	exon.skipping	NMD_041_Fw	CCATACAGCAGGCTGGT	17	50.7	NMD_041_Rv	TCCTCAGAGTCCGATCAATG	20	52.1	244
NMD_042	TRMT6	5_00105770	alternate donor/acceptor	NMD_042_Fw	GTACGCTTTGTTTCCTTTCA	20	50.2	NMD_042_Rv	GGCTAGTGTATCGTATCTCAT	21	50.1	146
NMD_043	YARS	5_00007698	cassette exon	NMD_043_Fw	TGAGAACACTGAGGATAGAAG	21	50	NMD_043_Rv	ATGCTTGATGAAGGACAGAA	20	50.2	253
NMD_044	TYW1	5_00044291	exon.skipping	NMD_044_Fw	GCCCTTACTAAACAAGTCCA	20	50.6	NMD_044_Rv	TTCAATGGCTTCCTTCAAGA	20	50.4	214
NMD_045	MRPL23	5_00067401	Poisonous exon	NMD_045_Fw	CTAACAAGAGAAGAGATCACAG	22	49.9	NMD_045_Rv	TTCAGAATATGTCCGTGTCA	20	49.8	163
NMD_046	RPSKC1	5_00007361	multi-exon.skipping	NMD_046_Fw	GGGTGATTGACAAGGTGG	18	50.3	NMD_046_Rv	CATCTTGAGAACTTGGAGTAAG	22	50.4	236
NMD_047	RPS6KB1	5_00093542	cassette exon	NMD_047_Fw	TTGTTATGCAGCCAGTATTG	20	49.7	NMD_047_Rv	CTTCAGGTCTCTGTAGATGAT	21	49.8	151
NMD_048	MRPL20	5_00007504	Poisonous exon	NMD_048_Fw	GTTAAGGCACTTCCAGGTT	19	50.3	NMD_048_Rv	CCAGATCCGCTAGGACTT	18	50.4	186

### Sheet: Non-changing transcripts
Primer ID	Gene Name	Transcript ID	AS PTC event type	Primer ID sense	Sense Primer	Sense Primer Length (bp)	Sense Primer Tm	Primer ID antisense	Antisense Primer	Antisense Primer Length (bp)	Anitsense Primer Tm	Amplicon Length
NMD_054	MTF2	5_00000833	Exon.inclusion	NMD_054_Fw	ATTCGTGTTCCTCCTGTG	18	49.3	NMD_054_Rv	CTATGCCATTGCTTACTTCC	20	49.9	139
NMD_055	SEP15	5_00002621	Exon.inclusion	NMD_055_Fw	GTTAGGAGTGATAAACCCAAAC	22	50.9	NMD_055_Rv	TCAGTTCTTCAGCAATGTTC	20	49.6	112
NMD_056	AUP1	5_00012795	Alternate.acceptor	NMD_056_Fw	AGCCTCTGCCTCCAAGTTT	19	54.1	NMD_056_Rv	GGTGCCATCCTGTTCCTT	18	51.8	195
NMD_057	FAM13A	5_00028432	exon.skip	NMD_057_Fw	CACCATACCCATCATTGAAG	20	49.4	NMD_057_Rv	AATCCATCAGCGTCATCTT	19	49.6	135
NMD_058	PDLIM7	5_00032803	Alternate.acceptor	NMD_058_Fw	CTCTGCCTGTCTTCTATCTT	20	49.5	NMD_058_Rv	CAGGAAGCCATCTGTGAT	18	48.9	153

### Sheet: Decreasing transcripts
Primer ID	Gene Name	Transcript ID	AS PTC event type	Primer ID sense	Sense Primer	Sense Primer Length (bp)	Sense Primer Tm	Primer ID antisense	Antisense Primer	Antisense Primer Length (bp)	Anitsense Primer Tm	Amplicon Length
NMD_049	IAH1	5_00013545	Exon.skip	NMD_049_Fw	GGGACTCCATCACCCAGAAA	20	54.5	NMD_049_Rv	TCCACGGACTTCAGGTACT	19	52.6	248
NMD_050	KIAA0895	5_00044212	Exon.skip	NMD_050_Fw	CTACTACATTTACTCTGTGC	20	46.6	NMD_050_Rv	CTAAGACCTCCTGGACTG	18	48	159
NMD_051	ASPM	5_00003257	Exon.inclusion	NMD_051_Fw	TGGAGAATGAGACAAGACAG	20	50.1	NMD_051_Rv	AGCACAATGACAGCAGAG	18	50.1	209
NMD_052	HMMR	5_00030455	Exon.skip	NMD_052_Fw	GTCTTCGGAATCAAAGATTC	20	47.8	NMD_052_Rv	GTTCATTAGTCCTGGTCAAT	20	48.2	191
NMD_053	HMGB2	5_00029650	Intron.inclusion	NMD_053_Fw	AAAGGCCACCGTAAGTTTA	19	49.6	NMD_053_Rv	TTTGGGCGATGTTCAGAG	18	50	122
